# Unbiased homeologous recombination during pneumococcal transformation allows for multiple chromosomal integration events

**DOI:** 10.1101/2020.03.15.992354

**Authors:** Jun Kurushima, Nathalie Campo, Renske van Raaphorst, Guillaume Cerckel, Patrice Polard, Jan-Willem Veening

**Author notes:** Correspondence to Jan-Willem Veening, Twitter: @JWVeening.

## Abstract

The rapid spread of antimicrobial resistance and vaccine escape in the opportunistic human pathogen *Streptococcus pneumoniae* can be largely attributed to competence-induced transformation. To better understand the dynamics of competence-induced transformation, we studied this process at the single-cell level. We show that within isogenic populations, all cells become naturally competent and bind exogenous DNA. In addition, we find that transformation is highly efficient and that the chromosomal location of the integration site or whether the transformed gene is encoded on the leading or lagging strand has limited influence on recombination efficiency. Indeed, we have observed multiple recombination events in single recipients in real-time. However, because of saturation of the DNA uptake and integration machinery and because a single stranded donor DNA replaces the original allele, we find that transformation efficiency has an upper threshold of approximately 50% of the population. Counterintuitively, in the presence of multiple transforming DNAs, the fraction of untransformed cells increases to more than 50%. The fixed mechanism of transformation results in a fail-safe strategy for the population as half of the population generally keeps an intact copy of the original genome. Together, this work advances our understanding of pneumococcal genome plasticity.
