## Supplemental Table 1 Strains for "Unbiased homeologous recombination during pneumococcal transformation allows for multiple chromosomal integration events"

### Sheet: Table 1 strains
Strain	Genotype	Reference
D39V	Wild-type strain of clinical isolate, Serotype 2, parent strain for all strains used in this study unless described	Slager J, et al., 2018, Nucleic Acids Res
DLA3	bgaA::tetR,PssbB_luc	Slager J, et al., 2014, Cell
VL2219	ssbB::ssbB_msfYFP,kanR	This study
VL2536	comGA::comGA-msfYFP; ftsZ::ftsZ-mTurquoise2,spcR; ssbB::ssbB_mScarlet-I,kanR	This study
VL2537	comEA::msfYFP-comEA; ftsZ::ftsZ-mTurquoise2,spcR; ssbB::ssbB_mScarlet-I,kanR	This study
VL2538	comFA::comFA-msfYFP; ftsZ::ftsZ-mTurquoise2,spcR; ssbB::ssbB_mScarlet-I,kanR	This study
VL3355	dprA::dprA-msfYFP,eryR	This study
TD290	R800;ssbB::luc_cm; ∆endA::kan	Bergé MJ, et al., 2013, PLoS Pathogens
VL1780	hlpA::hlpA_hlpA-mScarlet-I,cmR	This study
VL1784	hlpA::hlpA_hlpA-stop-mScarlet-I,cmR	This study
VL1832	hlpA::hlpA_hlpA-stop-mScarlet-I,cmR;cep::spcR,P3_sfGFP	This study
VL1785	cep::spcR,P3_spv_1159-sfGFP	This study
VL1788	cep::spcR,P3_spv_1159-stop-sfGFP	This study
VL3485	prs1::lacI,gmR; bgaA::Plac_sCas9,tetR; hlpA::hlpA_hlpA-stop-mScarlet-I,cmR	This study
VL3486	prs1::lacI,gmR; bgaA::Plac_sCas9,tetR; cep::spcR,P3_recA-sgRNA; hlpA::hlpA_hlpA-stop-mScarlet-I,cmR	This study
VL3096	hlpA::spcR,P3_spv_1159-sfGFP	This study
VL3097	hlpA::spcR,P3_spv_1159-stop-sfGFP	This study
VL3098	comCDE::spcR,P3_spv_1159-sfGFP	This study
VL3099	comCDE::spcR,P3_spv_1159-stop-sfGFP	This study
VL3100	bgaA::spcR,P3_spv_1159-sfGFP	This study
VL3101	bgaA::spcR,P3_spv_1159-stop-sfGFP	This study
VL1800	hlpA::hlpA_hlpA-mScarlet-I,cmR; cep::spcR ,P3 _1159-sfGFP	This study
VL1803	hlpA::hlpA_hlpA-stop-mScarlet-I,cmR; cep::spcR ,P3 _1159-stop-sfGFP	This study
VL3346	hlpA::hlpA-mScarlet-I; CEP::spv_1159-sfGFP(inverted)	This study
VL3347	hlpA::hlpA-stop-mScarlet-I; CEP::spv_1159-stop-sfGFP(inverted)	This study
VL3348	hlpA::hlpA-mScarlet-I, bgaA::spv_1159-sfGFP	This study
VL3349	hlpA::hlpA-stop-mScarlet-I, bgaA::spv_1159-stop-sfGFP	This study
VL3350	hlpA::hlpA-mScarlet-I, bgaA::spv_1159-sfGFP(inverted)	This study
VL3351	hlpA::hlpA-stop-mScarlet-I, bgaA::spv_1159-stop-sfGFP(inverted)	This study
VL3126	ftsZ::ftsZ-mTurquoise2;cep::spcR,:P3_1159-sfGFP;hlpA::hlpA_hlpA-mScarlet-I,cmR	This study
VL3127	ftsZ::ftsZ-stop-mTurquoise2;cep::spcR,P3_1159-stop-sfGFP;hlpA::hlpA_hlpA-stop-mScarlet-I,cmR	This study
VL361	recA::recA-mCherry,eryR	This study
VL261	rpsL::rpsL41(smR)	C. K. Sung, et al. 2001, Appl. Environ. Microbiol
VL1930	hlpA::hlpA_hlpA-stop-mScarlet-I,cmR/cep::spcR,P3 _1159-stop-sfGFP;hexA::eryR	This study
R895	R800;ssbB::luc_cm	Chastanet A., et al. 2001, J Bacteriol.
R4574	R800;comCDE::trmpR	Johnston C., et al, 2020, bioRxiv
R4692	R800;comCDE::trmpR; smR; rifR; novR	This study
Abbreviations: eryR, erythromycin resistance; cmR, chloramphenicol resistance; kanR, kanamycin resistance; trmpR, trimethoprim resistance; tetR, tetrycycline resistance; spcR, spectinomycin resistance; smR, streptomycin resistance; gemR, gentamycin resistance; rifR, rifampicin resistance; novR, novomycin resistance.
Different constructs in the same strain are separated by semicolons (;), different elements in a construct are separated by comma (,), translational fusion indicated by dash (-), and transcriptional fusions indicated by underscore (_), Chromosomal loci are indicated by double colons (::)
