## Supplemental Table 2 Oligos for "Unbiased homeologous recombination during pneumococcal transformation allows for multiple chromosomal integration events"

### Sheet: Table 2 oligos
Primer name	Primer name 2	Sequence (5'-3')	Sequence (5'-3')	Description
OVL500	F-hlpA.os	TGTAGGAAACCAATCTCAAA	TGTAGGAAACCAATCTCAAA	Amplify 5 kb fragment of hlpA::hlpA-mScarlet-I for transformation experiment
OVL501	R-hlpA.os	TGCTTTTCATAGTTTTTTGC	TGCTTTTCATAGTTTTTTGC	Amplify 5 kb fragment of hlpA::hlpA-mScarlet-I for transformation experiment
OVL43	F-hlpA.os.short	AACAAGTCAGCCACCTGTAG	AACAAGTCAGCCACCTGTAG	Amplify 5 kb fragment of hlpA::hlpA-mScarlet-I for transformation experiment
OVL926	R-hlpA.os.short	CACTAATATCAATTTCTGTGGTTATACTAAAAG	CACTAATATCAATTTCTGTGGTTATACTAAAAG	Amplify 5 kb fragment of hlpA::hlpA-mScarlet-I for transformation experiment
OVL1506	F-hlpA.os.long	gcaacttatatcaaggc	GCAACTTATATCAAGGC	Amplify 7 kb fragment of hlpA::hlpA-mScarlet-I for transformation experiment
OVL1507	R-hlpA.os.long	ttccaacatttgttcag	TTCCAACATTTGTTCAG	Amplify 7 kb fragment of hlpA::hlpA-mScarlet-I for transformation experiment
OVL873	F-cep.os	TAAAACAAACCGCATCCG	TAAAACAAACCGCATCCG	Amplify 5 kb fragment of cep::spv_1159-sfGFP or cep::spv_1159-msfYFP for transformation experiment
OVL1259	R-cep.os	GAATGAACGTGCGACTGTTG	GAATGAACGTGCGACTGTTG	Amplify 5 kb fragment of cep::spv_1159-sfGFP or cep::spv_1159-msfYFP for transformation experiment
OVL1873	F-ftsZ.os	gatgcagcagcaactgctatc	GATGCAGCAGCAACTGCTATC	Amplify 5 kb fragment of ftsZ::ftsZ-mTurquoise2 for transformation experiment
OVL2876	R-ftsZ.os	ACTCACTCGAGACGAATTCCCCAC	ACTCACTCGAGACGAATTCCCCAC	Amplify 5 kb fragment of ftsZ::ftsZ-mTurquoise2 for transformation experiment
OVL3527	F-df5a-rd	tgtcaataaagtcaacg	TGTCAATAAAGTCAACG	Amplify 5 kb fragment of random E. coli DNA for transformation experiment
OVL3528	R-df5a-rd	aagctgtgcaccggtgc	AAGCTGTGCACCGGTGC	Amplify 5 kb fragment of random E. coli DNA for transformation experiment
OVL1414	F-msfYFP-BsmBI(ssbB)	GCTTTGGGTCTCCAATGGAAGAACTTTTTACAGG	GCTTTGGGTCTCCAATGGAAGAACTTTTTACAGG	Construction of ssbB::ssbB_mScarlet-I,kanR
OVL1417	R-msfYFP-BsmBI(ssbB)	GCTTTGGGTCTCCCTTATTTATAAAGTTCGTCCA	GCTTTGGGTCTCCCTTATTTATAAAGTTCGTCCA	Construction of ssbB::ssbB_mScarlet-I,kanR
OVL166	F-ssbB.up	CCGGACTGGCTCTTGACTTG	CCGGACTGGCTCTTGACTTG	Construction of ssbB::ssbB_mScarlet-I,kanR and ssbB::ssbB_mScarlet-I,kanR
OVL1196	R-ssbB.up-BsmBI	CCTCAACGTCTCGCATTATTCCTCCTTCAGCTAATTAGG	CCTCAACGTCTCGCATTATTCCTCCTTCAGCTAATTAGG	Construction of ssbB::ssbB_mScarlet-I,kanR and ssbB::ssbB_mScarlet-I,kanR
OVL1199	F-ssbB.dn-BsmBI	CCTCAACGTCTCGTAAGATCCACTAGTCGCAAG	CCTCAACGTCTCGTAAGATCCACTAGTCGCAAG	Construction of ssbB::ssbB_mScarlet-I,kanR and ssbB::ssbB_mScarlet-I,kanR
OVL167	R-ssbB.dn	TGGTGATGACACCGTCTTTG	TGGTGATGACACCGTCTTTG	Construction of ssbB::ssbB_mScarlet-I,kanR and ssbB::ssbB_mScarlet-I,kanR
OVL391	F-comGA.up	GCGTATTGTAAAAACCACTA	GCGTATTGTAAAAACCACTA	Construction of comGA::comGA-msfYFP
OVL392	R-comGA-link	GCAGCTTCTCCACCAGATCCGCTGTAGCTAATTTTTTC	GCAGCTTCTCCACCAGATCCGCTGTAGCTAATTTTTTC	Construction of comGA::comGA-msfYFP
OVL351	F-link	GGATCTGGTGGAGAAGCTGC	GGATCTGGTGGAGAAGCTGC	Construction of comGA::comGA-msfYFP
OVL690	R-msfYFP	GCTGGTCAATTTTTATTTATAAAGTTC	GCTGGTCAATTTTTATTTATAAAGTTC	Construction of comGA::comGA-msfYFP
OVL691	F-comGA.dn	CTTTATAAATAAAAATTGACCAGCTTC	CTTTATAAATAAAAATTGACCAGCTTC	Construction of comGA::comGA-msfYFP
OVL394	R-comGA.dn	AGACTAAAGATGGCTGCTAT	AGACTAAAGATGGCTGCTAT	Construction of comGA::comGA-msfYFP
OVL354	F-comEA.up	TGACTTACCGTTCCATGATG	TGACTTACCGTTCCATGATG	Construction of comEA::msfYFP-comEA
OVL1664	R-comEA.up-BsmBI	CGACTACGTCTCGATACTGCTTCCATATTTTCTCC	CGACTACGTCTCGATACTGCTTCCATATTTTCTCC	Construction of comEA::msfYFP-comEA
OVL2029	F-msfYFP-BsmBI	CCTCAACGTCTCGGTATCAAAAGGAGAAGAACTTTTTACAGG	CCTCAACGTCTCGGTATCAAAAGGAGAAGAACTTTTTACAGG	Construction of comEA::msfYFP-comEA
OVL2028	R-link-BsmBI	CCTCAACGTCTCGCTTTTTTATAAAGTTCGTCC	CCTCAACGTCTCGCTTTTTTATAAAGTTCGTCC	Construction of comEA::msfYFP-comEA
OVL2026	F-link-comEA.dn-BsmBI	CCTCAACGTCTCGAAAGGATCTGGTGGAGAAGC	CCTCAACGTCTCGAAAGGATCTGGTGGAGAAGC	Construction of comEA::msfYFP-comEA
OVL357	R-comEA.dn	CATTTTCCTTGGAGATAGAA	CATTTTCCTTGGAGATAGAA	Construction of comEA::msfYFP-comEA
OVL358	F-comFA.up	TACCGGTGTTTCCACTTGTT	TACCGGTGTTTCCACTTGTT	Construction of comFA::comFA-msfYFP
OVL521	R-comFA-link	GCAGCTTCTCCACCAGATCCTAGACCAGCCTC	GCAGCTTCTCCACCAGATCCTAGACCAGCCTC	Construction of comFA::comFA-msfYFP
OVL1129	F-comFA.dn	GGTATGGACGAACTTTATAAATAAAATAAGGAGGCT	GGTATGGACGAACTTTATAAATAAAATAAGGAGGCT	Construction of comFA::comFA-msfYFP
OVL361	R-comFA.dn	CATCCATGTCTAAATTTTTG	CATCCATGTCTAAATTTTTG	Construction of comFA::comFA-msfYFP
OVL1415	F-mScarlet-I-BsmBI	CAGAGTCGTCTCCAATGgtgagtaaaggcgaagc	CAGAGTCGTCTCCAATGGTGAGTAAAGGCGAAGC	Construction of ssbB::ssbB_mScarlet-I,kanR
OVL1418	R-mScarlet-I-BsmBI	CCTCAACGTCTCGCTTAtttatatagttcgtcca	CCTCAACGTCTCGCTTATTTATATAGTTCGTCCA	Construction of ssbB::ssbB_mScarlet-I,kanR
OVL3481	F-msfYFP-BsmBI(dprA)	GTGATGCGTCTCGGGATCCGGATCTGGTGG	GTGATGCGTCTCGGGATCCGGATCTGGTGG	Construction of dprA::dprA-msfYFP,eryR
OVL3482	R-msfYFP-BsmBI(dprA)	GTGATGCGTCTCGTTATTTGTATAGTTCGTCC	GTGATGCGTCTCGTTATTTGTATAGTTCGTCC	Construction of dprA::dprA-msfYFP,eryR
OVL3487	F-dprA.up	AGTTCCTTTTGGCCTTC	AGTTCCTTTTGGCCTTC	Construction of dprA::dprA-msfYFP,eryR
OVL3488	R-dprA.dn-BsmBI	GTGATGCGTCTCGATCCAAATTCAAATTCCGC	GTGATGCGTCTCGATCCAAATTCAAATTCCGC	Construction of dprA::dprA-msfYFP,eryR
OVL3489	F-dprA.dn-BsmBI	GTGATGCGTCTCGATAAAAATGACCTAAGCTAG	GTGATGCGTCTCGATAAAAATGACCTAAGCTAG	Construction of dprA::dprA-msfYFP,eryR
OVL3490	R-dprA.dn	TTAAAAGCATTTTTGAC	TTAAAAGCATTTTTGAC	Construction of dprA::dprA-msfYFP,eryR
OVL2549	F-eryR-BsmBI	GTGATGCGTCTCGTCTTGGATTTTTGTGAGCTTGGA	GTGATGCGTCTCGTCTTGGATTTTTGTGAGCTTGGA	Construction of dprA::dprA-msfYFP,eryR
OVL2771	R-eryR-BsmBI	GTGATGCGTCTCGAGGTACCCGAGCGGC	GTGATGCGTCTCGAGGTACCCGAGCGGC	Construction of dprA::dprA-msfYFP,eryR
OVL43	F-hlpA.up	AACAAGTCAGCCACCTGTAG	AACAAGTCAGCCACCTGTAG	Construction of hlpA::hlpA/hlpA-mScarlet-I,cmR
OVL44	R-hlpA.up	TGATCCTTTAGCTGCAGCTTCTCCACC	TGATCCTTTAGCTGCAGCTTCTCCACC	Construction of hlpA::hlpA/hlpA-mScarlet-I,cmR
OVL45	F-hlpA.dn	TAAGAATTCTAATGAGCACTAGTAGG	TAAGAATTCTAATGAGCACTAGTAGG	Construction of hlpA::hlpA/hlpA-mScarlet-I,cmR
OVL46	R-hlpA.dn	CGTGGCTGACGATAATGAGG	CGTGGCTGACGATAATGAGG	Construction of hlpA::hlpA/hlpA-mScarlet-I,cmR
OVL55	F-mScarlet-I	AAGCTGCAGCTAAAGGATCAGTGAGTAAAGGCGAAGCTGTAATAAAGG	AAGCTGCAGCTAAAGGATCAGTGAGTAAAGGCGAAGCTGTAATAAAGG	Construction of hlpA::hlpA/hlpA-mScarlet-I,cmR
OVL56	R-mScarlet-I	AGTGCTCATTAGAATTCTTATTATTTATATAGTTCGTCCATGCCCCCAG	AGTGCTCATTAGAATTCTTATTATTTATATAGTTCGTCCATGCCCCCAG	Construction of hlpA::hlpA/hlpA-mScarlet-I,cmR
OVL723	F-stop-linker	ATCTGGTGGATAAGCTGCAGC	ATCTGGTGGATAAGCTGCAGC	Introduction of stop codon in protein fusion linker sequence
OVL724	R-stop-linker	GCTGCAGCTTATCCACCAGAT	GCTGCAGCTTATCCACCAGAT	Introduction of stop codon in protein fusion linker sequence
OVL37	F-cep.up	AGTTAAAGAACTTGGACTGCGCTC	AGTTAAAGAACTTGGACTGCGCTC	Construction of cep::spv_1159-sfGFP,spcR
OVL631	R-PEP33.up-BsmBI	AGATCGCGTCTCCCATTAATTTTCCTCCTATTTAGATCTTGC	AGATCGCGTCTCCCATTAATTTTCCTCCTATTTAGATCTTGC	Construction of cep::spv_1159-sfGFP,spcR
OVL634	F-PEP33.dn-BsmBI	AGATCGCGTCTCGaTCAAAAGGAGAAGAGCTGT	AGATCGCGTCTCGATCAAAAGGAGAAGAGCTGT	Construction of cep::spv_1159-sfGFP,spcR
OVL40	R-cep.dn	CAATGTGAAAGCGATCAAGAACG	CAATGTGAAAGCGATCAAGAACG	Construction of cep::spv_1159-sfGFP,spcR
OVL632	F-spv_1159-BsmBI	AGATCGCGTCTCGAATGAAGAAAGAAAATGAATATGTAATTTTAACA	AGATCGCGTCTCGAATGAAGAAAGAAAATGAATATGTAATTTTAACA	Construction of cep::spv_1159-sfGFP,spcR
OVL633	R-spv_1159-BsmBI	AGATCGCGTCTCGTGAtgatcctttagctgcagc	AGATCGCGTCTCGTGATGATCCTTTAGCTGCAGC	Construction of cep::spv_1159-sfGFP,spcR
OVL2855	F-spc-1159FL-BsmBI	GTGATGCGTCTCGATGGCTAGAAAGCTTCTAGC	GTGATGCGTCTCGATGGCTAGAAAGCTTCTAGC	Construction of cep::spv_1159-sfGFP,spcR
OVL2856	R-spc-1159FL-BsmBI	GTGATGCGTCTCGTGTACAGTTACCATACGTAG	GTGATGCGTCTCGTGTACAGTTACCATACGTAG	Construction of cep::spv_1159-sfGFP,spcR
OVL2868	F-hlpA.os2	ATATGGAGGCAATTTTATC	ATATGGAGGCAATTTTATC	Construction of hlpA::spv_1159-sfGFP,spcR
OVL2859	R-hlpA-BsmBI	GTGATGCGTCTCGCCATAGACTGATTATTTAAC	GTGATGCGTCTCGCCATAGACTGATTATTTAAC	Construction of hlpA::spv_1159-sfGFP,spcR
OVL2860	F-hlpA-BsmBI	GTGATGCGTCTCGTACATTAAAAAGCCTATTG	GTGATGCGTCTCGTACATTAAAAAGCCTATTG	Construction of hlpA::spv_1159-sfGFP,spcR
OVL2869	R-hlpA.os2	AGTTTGAAATCATTCCAG	AGTTTGAAATCATTCCAG	Construction of hlpA::spv_1159-sfGFP,spcR
OVL371	F-comCDE.os	TGTGAAAGAACTACTAGATAAGTACAAC	TGTGAAAGAACTACTAGATAAGTACAAC	Construction of comCDE::spv_1159-sfGFP,spcR
OVL2861	R-comCDE-BsmBI	GTGATGCGTCTCGCCATTGCTAATTGTCAATC	GTGATGCGTCTCGCCATTGCTAATTGTCAATC	Construction of comCDE::spv_1159-sfGFP,spcR
OVL2862	F-comCDE-BsmBI	GTGATGCGTCTCGTACATGATATAATGGTTATATC	GTGATGCGTCTCGTACATGATATAATGGTTATATC	Construction of comCDE::spv_1159-sfGFP,spcR
OVL2870	R-comCDE.os	TGTTTGAGCCTGAAACTAG	TGTTTGAGCCTGAAACTAG	Construction of comCDE::spv_1159-sfGFP,spcR
OVL1312	F-bgaA.os	TATCATGGTTTTGGATAAGATTTTTGAAAAATTCTTCCCAGG	TATCATGGTTTTGGATAAGATTTTTGAAAAATTCTTCCCAGG	Construction of bgaA::spv_1159-sfGFP,spcR
OVL2863	R-bgaA-BsmBI	GTGATGCGTCTCGCCATGCGCATTATTTTGC	GTGATGCGTCTCGCCATGCGCATTATTTTGC	Construction of bgaA::spv_1159-sfGFP,spcR
OVL2864	F-bgaA-BsmBI	GTGATGCGTCTCGTACAGGTGATGAAATCAACG	GTGATGCGTCTCGTACAGGTGATGAAATCAACG	Construction of bgaA::spv_1159-sfGFP,spcR
OVL2871	R-bgaA.os	TAGATTGTTTGTTTATTG	TAGATTGTTTGTTTATTG	Construction of bgaA::spv_1159-sfGFP,spcR
OVL3358	F-spv_1159-sfGFP.rev	GTGATGCGTCTCGTGTACTAGAAAGCTTCTAGC	GTGATGCGTCTCGTGTACTAGAAAGCTTCTAGC	Construction of cep::spv_1159-sfGFP(inv),spcR
OVL3359	R-spv_1159-sfGFP.rev	GTGATGCGTCTCGATGGCAGTTACCATACGTAG	GTGATGCGTCTCGATGGCAGTTACCATACGTAG	Construction of cep::spv_1159-sfGFP(inv),spcR
OVL3390	R-cep-BsmBI	GTGATGCGTCTCGCCATgatctggtgtctcagtc	GTGATGCGTCTCGCCATGATCTGGTGTCTCAGTC	Construction of cep::spv_1159-sfGFP(inv),spcR
OVL3391	F-cep-BsmBI	GTGATGCGTCTCGTACAggtcgctgaaacttc	GTGATGCGTCTCGTACAGGTCGCTGAAACTTC	Construction of cep::spv_1159-sfGFP(inv),spcR
OVL452	F-ftsZ.up	GCGAAACTTGGAAGATAGAG	GCGAAACTTGGAAGATAGAG	Construction of ftsZ::ftsZ-mTurquoise2
OVL1921	R-spc-rm	CCTCAACGTCTCGCTTACTTGTACAGCTCGTCC	CCTCAACGTCTCGCTTACTTGTACAGCTCGTCC	Construction of ftsZ::ftsZ-mTurquoise2
OVL1922	F-spc-rm	CCTCAACGTCTCGTAAGTAAATGAATGTAAAAG	CCTCAACGTCTCGTAAGTAAATGAATGTAAAAG	Construction of ftsZ::ftsZ-mTurquoise2
OVL1441	R-ftsZ.dn	CCAGCTAAAACATGACAAGC	CCAGCTAAAACATGACAAGC	Construction of ftsZ::ftsZ-mTurquoise2
RR91	F-recA.up	ATTGAGAAAGACTTTGGTAAAG	ATTGAGAAAGACTTTGGTAAAG	Construction of recA::recA-mCherry,eryR
RR92	R-recA.up	GCTTCTCCACCAGATCCGGATTCTTCAATTTCGATTTCAAGTTC	GCTTCTCCACCAGATCCGGATTCTTCAATTTCGATTTCAAGTTC	Construction of recA::recA-mCherry,eryR
RR93	F-ery	GAACTTGAAATCGAAATTGAAGAATCCGGATCTGGTGGAGAAGC	GAACTTGAAATCGAAATTGAAGAATCCGGATCTGGTGGAGAAGC	Construction of recA::recA-mCherry,eryR
RR94	R-ery	GATTTCTCCACTGCTTTAACACGGCCGCTTATTTCCTCCC	GATTTCTCCACTGCTTTAACACGGCCGCTTATTTCCTCCC	Construction of recA::recA-mCherry,eryR
RR95	F-recA.dn	GGGAGGAAATAAGCGGCCGTGTTAAAGCAGTGGAGAAATC	GGGAGGAAATAAGCGGCCGTGTTAAAGCAGTGGAGAAATC	Construction of recA::recA-mCherry,eryR
RR96	R-recA.dn	AACCTTGCGAAATAATGGTAG	AACCTTGCGAAATAATGGTAG	Construction of recA::recA-mCherry,eryR
OVL3527	F-dh5a-rd-2		tgtcaataaagtcaacg	Preparing rondom sequence from E. coli DH5alpha
OVL3528	R-dh5a-rd-2		aagctgtgcaccggtgc	Preparing rondom sequence from E. coli DH5alpha
